# GAIA: an integrated metagenomics suite

**DOI:** 10.1101/804690

**Authors:** A. Paytuví, E. Battista, F. Scippacercola, R. Aiese Cigliano, W. Sanseverino

## Abstract

Identifying the biological diversity of a microbial population is of fundamental importance due to its implications in industrial processes, environmental studies and clinical applications. Today, there is still an outstanding need to develop new, easy-to-use bioinformatics tools to analyze both amplicon and shotgun metagenomics, including both prokaryotic and eukaryotic organisms, with the highest accuracy and the lowest running time. With the aim of overcoming this need, we introduce GAIA, an online software solution that has been designed to provide users with the maximum information whether it be 16S, 18S, ITS, or shotgun analysis. GAIA is able to obtain a comprehensive and detailed overview at any taxonomic level of microbiomes of different origins: human (e.g. stomach or skin), agricultural and environmental (e.g. land, water or organic waste). By using recently published benchmark datasets from shotgun and 16S experiments we compared GAIA against several available pipelines. Our results show that for shotgun metagenomics, GAIA obtained the highest F-measures at species level above all tested pipelines (CLARK, Kraken, LMAT, BlastMegan, DiamondMegan and NBC). For 16S metagenomics, GAIA also obtained excellent F-measures comparable to QIIME at family level. The overall objective of GAIA is to provide both the academic and industrial sectors with an integrated metagenomics suite that will allow to perform metagenomics data analysis easily, quickly and affordably with the highest accuracy.
