## Supplementary Tables 1-4 for "GAIA: an integrated metagenomics suite"

### Sheet: supplementary table 1
Table S1: Precision and recall for each tool and WGS dataset at species level
dataset	measure	CLARK	CLARK-S	Kraken	LMAT	BlastMegan	DiamondMegan	NBC	GAIA	Source paper
HC1	Precision	0.9973	0.9779	0.9993	0.997	0.9998	0.9794	0.9483	0.999999	Segata, et al., 2013
	Recall	0.851	0.903	0.7416	0.7457	0.7738	0.2392	0.6242	0.887768
HC2	Precision	0.9969	0.9657	0.9977	0.9962	0.9997	0.9761	0.9343	0.999737
	Recall	0.8305	0.8807	0.6978	0.7234	0.7649	0.2474	0.5995	0.894051
LC1	Precision	0.9542	0.9423	0.9436	0.9584	0.9539	0.9755	0.9475	0.945552
	Recall	0.8589	0.9105	0.7457	0.799	0.7825	0.2791	0.6988	0.896318
LC2	Precision	0.999	0.9976	0.9997	0.9983	0.9999	0.9874	0.9958	1
	Recall	0.927	0.9816	0.8157	0.9048	0.865	0.2703	0.6981	0.98664
LC3	Precision	0.9981	0.9948	0.9996	0.9952	0.9993	0.9762	0.9953	0.999718
	Recall	0.9202	0.9681	0.8062	0.6282	0.8566	0.2373	0.7472	0.962955
LC4	Precision	0.9989	0.9974	0.9998	0.9987	0.9999	0.9958	0.9929	0.999895
	Recall	0.9256	0.9828	0.8144	0.8817	0.8708	0.3599	0.7886	0.986228
LC5	Precision	0.9672	0.9373	0.8715	0.9554	0.9041	0.9831	0.9196	0.908342
	Recall	0.6611	0.7022	0.6647	0.7158	0.707	0.2685	0.4799	0.771752
LC6	Precision	0.9987	0.9904	0.9997	0.9976	0.9998	0.9878	0.9668	0.997535
	Recall	0.8898	0.9467	0.7838	0.8433	0.8257	0.2961	0.63	0.948604
LC7	Precision	0.9993	0.9807	0.9993	0.9978	0.9998	0.9879	0.9936	0.999768
	Recall	0.9057	0.9615	0.8009	0.9216	0.8534	0.3881	0.702	0.966428
LC8	Precision	0.9973	0.9877	0.9994	0.9977	0.9998	0.9879	0.9752	0.999717
	Recall	0.8419	0.894	0.7817	0.8367	0.8312	0.2523	0.6852	0.945904
Buc12	Precision	0.9526	0.9303	0.9804	0.9882	0.9586	0.9806	0.9827	0.950417	Ounit and Lonardi, 2016
	Recall	0.7282	0.755	0.6748	0.8031	0.698	0.2431	0.5717	0.763188
CParMed48	Precision	0.9951	0.9966	0.9991	0.996	0.998	0.9916	0.9854	0.993395
	Recall	0.9391	0.9511	0.9173	0.8479	0.9159	0.4298	0.4962	0.94094
Gut20	Precision	0.9892	0.9874	0.9966	0.9972	0.9935	0.9896	0.9912	0.990443
	Recall	0.846	0.8597	0.813	0.7517	0.7604	0.3392	0.7749	0.865743
Hous31	Precision	0.9736	0.9716	0.9872	0.9999	0.9755	0.985	0.9788	0.951373
	Recall	0.8745	0.8814	0.8563	0.8446	0.8466	0.2788	0.5605	0.854843
Hous21	Precision	0.9919	0.9933	0.9984	0.9655	0.994	0.9897	0.9932	0.993468
	Recall	0.8688	0.8907	0.8438	0.7436	0.8536	0.3664	0.4999	0.880675
NYCSM20	Precision	0.9923	0.9907	0.9971	0.9992	0.996	0.9768	0.9882	0.972465
	Recall	0.8533	0.8535	0.8011	0.6828	0.6919	0.2404	0.5953	0.86875
Soi50	Precision	0.9951	0.9947	0.9989	0.9965	0.9972	0.9905	0.9853	0.996248
	Recall	0.9286	0.9361	0.8928	0.8562	0.9058	0.4426	0.4874	0.931819
simBA525	Precision	0.9869	0.9847	0.9932	0.9963	0.9892	0.9823	0.9434	0.984151
	Recall	0.8863	0.891	0.853	0.6562	0.7818	0.4163	0.403	0.881305
Average	Precision	0.987978	0.97895	0.986694	0.990617	0.986556	0.984622	0.973194	0.982346
	Recall	0.863139	0.8972	0.7947	0.788128	0.810272	0.310822	0.613467	0.901884
	F-measure	0.921349	0.936294	0.880351	0.877847	0.889766	0.47249	0.752552	0.940397

### Sheet: supplementary table 2
Table S2: Precision and recall for each tool and Oxford Nanopore dataset at species level
dataset	MG-RAST	Kraken	One Codex	Gaia	Source paper
E. coli(5)	74.7	99.5	98.7	100	Brown, et al. (2017)
P. fluorescens(5)	84.9	84.6	84.2	85.8255
M. aeruginosa(5)	53.1	85.8	95.1	96.3899
S. elongatus(5)	87.9	98.1	97.6	100
Equal (5)	65	97.6	87.4	93.4694
Equal (6)	85.9	98	98.7	98.9362
Rare (6)	92.9	99.1	98.7	100
Average	77.7714	94.6714	94.3429	96.3744

### Sheet: supplementary table 3
Table S3: Precision and recall for each tool and 16S rRNA dataset at family level
dataset	measure	BMP (Greengenes)	BMP (SILVA)	kraken	mothur (Greengenes)	mothur (SILVA)	QIIME UCLUST (Greengenes)	QIIME UCLUST (SILVA)	QIIME SortMeRna SUMACLUST (Greengenes)	QIIME SortMeRna SUMACLUST (SILVA)	CLARK	GAIA	Source paper
200V3_amp_HC_50000	Precision	0.914846	0.951135	1	0.961393	0.954709	0.923309	0.966509	0.91887	0.9761	0.989303	1	Siegwald, et al., 2017
	Recall	0.885673	0.85589	0.86868	0.896235	0.753677	0.909803	0.903593	0.915136	0.86156	0.871944	0.85102
200V3_amp_LC_50000	Precision	0.942437	0.97371	1	0.977911	0.970095	0.947794	0.985694	0.943561	0.96835	0.988969	1
	Recall	0.923958	0.892878	0.90908	0.930265	0.843371	0.939042	0.918832	0.943123	0.895611	0.615659	0.89686
200V3_amp_MC_50000	Precision	0.987848	0.995755	1	0.993993	0.991925	0.98193	0.992213	0.982827	0.994151	0.996442	1
	Recall	0.977371	0.965639	0.97276	0.993993	0.9532	0.984769	0.980995	0.983806	0.970975	0.578151	0.77014
200V3_err_HC_50000	Precision	0.905041	0.948437	0.993609	0.968601	0.975304	0.940333	0.959912	0.934431	0.968573	0.930913	0.994314
	Recall	0.833725	0.812012	0.724703	0.665577	0.618497	0.852887	0.881843	0.874567	0.815565	0.862825	0.910617
200V3_err_LC_50000	Precision	0.933499	0.953063	0.994261	0.977729	0.985335	0.944923	0.916853	0.963012	0.975819	0.9092	0.996257
	Recall	0.88616	0.827113	0.720202	0.754674	0.732213	0.907912	0.878109	0.914705	0.890047	0.612237	0.950845
200V3_err_MC_50000	Precision	0.983844	0.991296	0.99531	0.994022	0.995414	0.986445	0.928574	0.98889	0.990848	0.785882	0.995001
	Recall	0.968812	0.939324	0.890844	0.87589	0.867332	0.971971	0.943454	0.970017	0.963357	0.512285	0.984102
400V4V5_amp_HC_50000	Precision	0.957553	0.984484	1	0.96748	0.964061	0.967979	0.985313	0.968442	0.979543	1	1
	Recall	0.921354	0.92182	0.9523	0.902427	0.82336	0.927872	0.970479	0.941931	0.941349	0.96214	0.886
400V4V5_amp_LC_50000	Precision	0.971399	0.988682	1	0.978512	0.976302	0.978097	0.989486	0.977851	0.992606	1	1
	Recall	0.946777	0.948406	0.96546	0.929327	0.874247	0.947652	0.979408	0.936868	0.951781	0.97298	0.92048
400V4V5_amp_MC_50000	Precision	0.992409	0.997139	1	0.992174	0.994082	0.994216	0.997264	0.9942	0.996155	1	1
	Recall	0.98531	0.985499	0.98872	0.978657	0.962989	0.985457	0.994104	0.982722	0.988275	0.99234	0.97678
400V4V5_err_HC_50000	Precision	0.958262	0.979237	0.996979	0.977378	0.970159	0.966242	0.987166	0.967107	0.989267	0.977068	0.987223
	Recall	0.830729	0.822457	0.906805	0.891629	0.768758	0.895572	0.921632	0.919334	0.904653	0.97361	0.943195
400V4V5_err_LC_50000	Precision	0.972343	0.983976	0.997785	0.984691	0.980866	0.975095	0.991665	0.981853	0.992312	0.982092	0.988564
	Recall	0.843126	0.836563	0.902806	0.896072	0.810268	0.911057	0.928003	0.940199	0.933482	0.980213	0.957878
400V4V5_err_MC_50000	Precision	0.993936	0.996129	0.999609	0.995932	0.995789	0.994381	0.997503	0.994297	0.998153	0.992437	0.999229
	Recall	0.873389	0.87275	0.971089	0.919017	0.892476	0.950013	0.953148	0.97476	0.974314	0.994337	0.986109
Average	Precision	0.959451	0.978587	0.998129	0.980818	0.979503	0.966729	0.974846	0.967945	0.985156	0.962692	0.996716
	Recall	0.906365	0.890029	0.897787	0.886147	0.825032	0.932001	0.9378	0.941431	0.924248	0.827393	0.919502
	F-measure	0.932153	0.93221	0.945303	0.931082	0.895656	0.949047	0.955964	0.954504	0.95373	0.88993	0.956553

### Sheet: supplementary table 4
Table S4: Precision and recall for each tool and 16S rRNA dataset at genus level
dataset	measure	BMP (Greengenes)	BMP (SILVA)	kraken	mothur (Greengenes)	mothur (SILVA)	QIIME UCLUST (Greengenes)	QIIME UCLUST (SILVA)	QIIME SortMeRna SUMACLUST (Greengenes)	QIIME SortMeRna SUMACLUST (SILVA)	CLARK	GAIA	Source paper
200V3_amp_HC_50000	Precision	0.84218	0.855983	1	0.819289	0.91525	0.853222	0.93681	0.837582	0.901276	0.956364	1	Siegwald, et al., 2017
	Recall	0.638065	0.742722	0.78658	0.741727	0.620561	0.623007	0.700199	0.642981	0.745971	0.868115	0.72416
200V3_amp_LC_50000	Precision	0.840669	0.91166	1	0.537605	0.91818	0.86412	0.923321	0.807749	0.897794	0.954842	1
	Recall	0.437687	0.485823	0.5556	0.773489	0.454685	0.421068	0.477211	0.435818	0.485353	0.607316	0.5132
200V3_amp_MC_50000	Precision	0.961206	0.98032	1	0.554386	0.974193	0.965486	0.988353	0.958465	0.982753	0.985389	1
	Recall	0.529937	0.540808	0.5608	0.926647	0.529772	0.736704	0.73786	0.738246	0.739987	0.575428	0.54692
200V3_err_HC_50000	Precision	0.819861	0.880188	0.992866	0.927419	0.935316	0.834665	0.856454	0.830933	0.879743	0.904575	0.951342
	Recall	0.578423	0.680872	0.640353	0.500592	0.464752	0.611107	0.720591	0.602366	0.716278	0.859134	0.851213
200V3_err_LC_50000	Precision	0.630503	0.783608	0.991005	0.924571	0.935815	0.678337	0.830297	0.845485	0.82946	0.883805	0.899836
	Recall	0.497107	0.56807	0.464672	0.361665	0.335297	0.472992	0.563148	0.432175	0.498115	0.605182	0.683252
200V3_err_MC_50000	Precision	0.847597	0.863295	0.990926	0.981997	0.984028	0.83153	0.840538	0.707642	0.970636	0.776527	0.97209
	Recall	0.638891	0.773178	0.509062	0.4876	0.47932	0.603942	0.67567	0.679277	0.756715	0.509149	0.72169
400V4V5_amp_HC_50000	Precision	0.819732	0.865733	0.980332	0.844507	0.922463	0.854211	0.866473	0.840941	0.842406	0.960318	1
	Recall	0.654488	0.831602	0.942595	0.847201	0.726625	0.692669	0.874339	0.689304	0.886997	0.960637	0.80232
400V4V5_amp_LC_50000	Precision	0.523913	0.871609	0.985905	0.574357	0.921187	0.550064	0.865091	0.545921	0.859946	0.97186	1
	Recall	0.663322	0.566655	0.958621	0.841745	0.497164	0.701265	0.596913	0.690109	0.599267	0.972219	0.8618
400V4V5_amp_MC_50000	Precision	0.504041	0.964611	0.996292	0.564805	0.978239	0.603231	0.970516	0.601891	0.97149	0.991898	1
	Recall	0.479004	0.667411	0.986892	0.953544	0.54507	0.421648	0.77354	0.423944	0.772923	0.992278	0.76182
400V4V5_err_HC_50000	Precision	0.884065	0.84561	0.980549	0.910731	0.935328	0.870699	0.869868	0.874954	0.890029	0.93618	0.962291
	Recall	0.593938	0.736007	0.889565	0.743182	0.591631	0.66209	0.807316	0.678184	0.831826	0.971936	0.89327
400V4V5_err_LC_50000	Precision	0.789133	0.812745	0.985422	0.717389	0.931686	0.776847	0.682706	0.905174	0.829193	0.953424	0.959686
	Recall	0.420347	0.508983	0.862589	0.596285	0.405297	0.500595	0.664424	0.462998	0.583261	0.978939	0.616903
400V4V5_err_MC_50000	Precision	0.85404	0.930057	0.995551	0.847224	0.981234	0.68107	0.925022	0.870518	0.723306	0.984166	0.992189
	Recall	0.309643	0.696618	0.934789	0.569693	0.492984	0.424372	0.74323	0.342392	0.920283	0.993945	0.679374
	Precision	0.776412	0.880452	0.991571	0.767023	0.94441	0.78029	0.879621	0.802271	0.881503	0.938279	0.97812
	Recall	0.536738	0.649896	0.757676	0.695281	0.51193	0.572622	0.694537	0.56815	0.711415	0.824523	0.721327
	F-measure	0.634702	0.747806	0.858986	0.729392	0.663955	0.660518	0.776198	0.665212	0.787378	0.877731	0.830322
